# Whole-genome 3D architectural screen reveals modulators of brain DNA structure

**DOI:** 10.64898/2026.04.15.718501

**Authors:** Bibudha Parasar, Achuthan Raja Venkatesh, Jonathan Perera, Lucas Sosnick, Siavash Moghadami, Yunji Seo, Jenny Shi, Lynette Chan, Satoshi Takenawa, Tetsuya Akiyama, Odilia Sianto, Takeshi Uenaka, Angela Hadjipanayis, Marius Wernig, Aaron D. Gitler, Longzhi Tan

## Abstract

Three-dimensional (3D) genome architecture is the foundation of gene regulation, and plays a critical role in normal physiology and disease. However, our understanding of its biochemical determinants has long been limited by technology: imaging-based screens only profile a small number of loci, while sequencing-based studies rarely exceed 100 samples or conditions. Here we present “in-plate chromosome conformation capture” (Plate-C), a high-throughput, cost-effective platform that profiles thousands of whole-genome architectures in a day. Plate-C enabled the first chemical screen for whole-genome structural changes—profiling 2,956 samples from 834 conditions across 5 neuronal and glial types, accompanied by 6,081 single cells using “easy diploid chromosome conformation capture” (Easy Dip-C) and 200,893 single-cell transcriptomes. We discovered that diverse, dose/time-dependent, and cell type/species-specific modes of DNA structural changes can be rapidly induced by manipulating epigenetic (HDAC, BET), metabolic (mTOR), proteostatic (UPR), developmental (GSK3/Wnt, Hedgehog), immune (cGAS/STING), and neurotransmission pathways. To validate our finding in vivo, we demonstrated in newborn mice that HDAC inhibition drives brain-wide genome rewiring within hours, highly correlated with changes in vitro and inducing a latent structural and transcriptional state orthogonal to normal differentiation. By enabling massively parallel profiling of whole-genome structures, Plate-C paves the way for systematic discovery of DNA folding principles to better understand and engineer the human genome in 3D.
