## Supplementary Table 1 for "Whole-genome 3D architectural screen reveals modulators of brain DNA structure"

### Sheet: Sheet1
Method	Year	#Perturbation	Time (d)	#libraries	Contact %	Coverage	PMID/doi
HipMap	2015	669	2			one to two	26472748
DAPI	2023	867	1			Whole genome	37219077
HiDRO	2023	3083	2			2 loci	37438531
Perturb-Tracing	2025	137	4			1 chromosome	40211002
HiChIP	2016	4	3	18		Targeted	27643841
PLAC-seq	2016	4	3	8		Targeted	27886167
ChIA-PET	2021	2	7	2		Targeted	28358394
MCC	2021	2	5	18		Targeted	34108683
Tiled MCC	2022	2	5	6		Targeted	35440598
RCMC	2023	5	5	18		Targeted	37157000
MCCu	2025	4	5	4		Targeted	41197626
Dilution HiC	2009	6	7	8	55	Whole genome	19815776
in situ Hi-C	2014	75	3	204	73	Whole genome	25497547
DNase Hi-C	2014	6	4	8	40	Whole genome	25437436
Micro-C	2015	12	4	83	60	Whole genome	26119342
Hi-C 2.0	2017	10	3	19	70	Whole genome	33574602
Low-C	2018	4	3	30	75	Whole genome	30498195
SAFE-Hi-C	2019	2	3	2	87	Whole genome	31341966
easy Hi-C	2020	11	5	30	52	Whole genome	36427146
FSHi-C	2021	6	3	6	79	Whole genome	33573880
Hi-C 3.0	2021	7	6	57	75	Whole genome	34480151
FLIE Hi-C	2024	4	2	4	NA	Whole genome	10.1101/2024.08.28.609956
HiC	2023	11		11		Whole genome	36693875
HiC	2022	10		20		Whole genome	36070683
HiC	2023	12		12		Whole genome	36690410
HiC	2019	3		3		Whole genome	31064983
HiC	2024	7		7		Whole genome	39272793
HiC	2024	12		12		Whole genome	39198446
HiChIP	2025	69		69		Whole genome	40355593
HiC	2024	80		80		Whole genome	39020220
HiC	2016	21		21		Whole genome	27851967
HiC	2024	70		70		Whole genome	38986619
PlateC	This work	834	1	3336	45	Whole genome	This work
