## Supplementary Table 2 for "Whole-genome 3D architectural screen reveals modulators of brain DNA structure"

### Sheet: Sheet1
experiment	sample description	assay	species (and strain)	sample type	sample	treatment	filtering criteria	reactions passing filter	cells passing filter	total reactions	total cells	mean contacts per reaction or cell for those passing filter	reaction names
Plate-C pilot (HEK293), batch 1 and 2	HEK cells treated by a panel of 157 epigenetic compounds, batch 1	Plate-C (bulk)	human	in vitro (cell line)	HEK293 (AAV293)	157 chemicals: 24 h, 2.5 uM (*from a library of frozen solutions)	contacts ≥ 300 k	380	n.a.	192	n.a.	8225142	experiment-01_plate-c_human_hek293_drug-panel-1a_24h_sample-0001 to 0380
Plate-C (iPSC)	iPSCs treated by a panel of 5 epigenetic compounds	Plate-C (bulk)	human	in vitro (cell line)	iPSC (WTC11)	HDACi (TSA, CI-994, Pyroxamide), BETi (JQ1), HMTi (TC-E-5003): 24 h, 2.5 uM (fresh from powder)	n.a.	12	n.a.	12	n.a.	9.25412e+06	experiment-02_plate-c_human_ipsc_drug-panel-1b_24h_sample-0001 to 0012
Bulk Dip-C (cerebellar granule)	cultured cerebellar neurons, untreated	Dip-C (bulk)	mouse (C57BL/6J)	in vitro (primary culture)	cultured cerebellar granule cells	none	n.a.	3	n.a.	3	n.a.	n.a.	dip-c-bulk_mouse_cerebellar-granule_time-course_div-02_method-lysis-in-plate dip-c-bulk_mouse_cerebellar-granule_time-course_div-09_method-lysis-in-plate dip-c-bulk_mouse_cerebellar-granule_time-course_div-14_method-fixation-in-plate
Plate-C primary (cerebellar granule)	cultured cerebellar neurons treated by a panel of 157 epigenetic compounds	Plate-C (bulk)	mouse (C57BL/6J)	in vitro (primary culture)	cultured cerebellar granule cells	157 chemicals: 72 h starting from DIV 1, 2.5 uM (*from a library of frozen solutions))	contacts ≥ 500 k	764	n.a.	768	n.a.	1895995	experiment-03_plate-c_mouse_primary-cerebellar-granule_drug-panel-1a_72h_sample-0001 to 0768
Plate-C drug-drug interaction (cerebellar granule)	cultured cerebellar granule cells treated a combination of HDACi concentration gradient in combination with HDMi concentration gradient	Plate-C (bulk)	mouse (C57BL/6J)	in vitro (primary culture)	cultured cerebellar granule cells	HDACi (TSA) concentration gradient (0.02 nM to 2.5 uM) in combination with HDMi (JIB-04) concentration gradient (0.02 nM to 10 uM)	contacts ≥ 500 k	380	n.a.	384	n.a.	929058	experiment-20_plate-c_mouse_cerebellar-granule_drug-panel-1c_drug-combo_24h_sample-0001 to 380
Bulk RNA time course (cerebellar granule), batch 1	time course (0, 24, 72 h) of HDACi (CI-994) treatment, batch 1	RNA (bulk)	mouse (C57BL/6J)	in vitro (primary culture)	cultured cerebellar granule cells	HDACi (CI-994): 0 h, 24 h, 72 h starting from DIV 1; 2.5 uM (*from a library of frozen solutions)	n.a.	27	n.a.	27	n.a.	n.a.	rna-bulk_mouse_cerebellar-granule_hdaci-ci994_time-course-0-24-72h_batch-1_div-1_treatment-start_replicate-1 to 9 rna-bulk_mouse_cerebellar-granule_hdaci-ci994_time-course-0-24-72h_batch-1_div-2_treatment-vehicle_replicate-1 to 3 rna-bulk_mouse_cerebellar-granule_hdaci-ci994_time-course-0-24-72h_batch-1_div-4_treatment-vehicle_replicate-1 to 3 rna-bulk_mouse_cerebellar-granule_hdaci-ci994_time-co…
Bulk RNA time course (cerebellar granule), batch 2	time course (0, 24, 72 h) of HDACi (CI-994) treatment, batch 2	RNA (bulk)	mouse (C57BL/6J)	in vitro (primary culture)	cultured cerebellar granule cells	HDACi (CI-994): 0 h, 24 h, 72 h starting from DIV 1; 2.5 uM (*from a library of frozen solutions)	n.a.	27	n.a.	27	n.a.	n.a.	rna-bulk_mouse_cerebellar-granule_hdaci-ci994_time-course-0-24-72h_batch-2_div-1_treatment-start_replicate-1 to 9 rna-bulk_mouse_cerebellar-granule_hdaci-ci994_time-course-0-24-72h_batch-2_div-2_treatment-vehicle_replicate-1 to 3 rna-bulk_mouse_cerebellar-granule_hdaci-ci994_time-course-0-24-72h_batch-2_div-4_treatment-vehicle_replicate-1 to 3 rna-bulk_mouse_cerebellar-granule_hdaci-ci994_time-co…
Plate-C time course (cerebellar granule)	time course (0, 24, 72 h) of HDACi (CI-994) treatment	Plate-C (bulk)	mouse (C57BL/6J)	in vitro (primary culture)	cultured cerebellar granule cells	HDACi (CI-994): 0 h, 24 h, 72 h starting from DIV 1; 2.5 uM (*from a library of frozen solutions)	n.a.	36	n.a.	36	n.a.	1.68988e+07	experiment-17_plate-c_mouse_cerebellar-granule_hdaci-ci994_time-course-0-24-72h_sample-0001 to 0036
Plate-C fast time course (cerebellar granule)	fast time course (1, 2, 4 h) of HDACi (TSA, CI-994) and HDMi (JIB-04) treatments	Plate-C (bulk)	mouse (C57BL/6J)	in vitro (primary culture)	cultured cerebellar granule cells	HDACi (TSA, CI-994), HDMi (JIB-04): 1 h, 2 h, 4 h starting from DIV 1; 2.5 uM (fresh from powder)	n.a.	48	n.a.	48	n.a.	6.58297e+06	experiment-19_plate-c_mouse_cerebellar-granule_drug-panel-1c_fast-time-course-1-2-4h_sample-0001 to 0048
Plate-C (NGN2 neuron)	NGN2 treated with a panel of 88 compounds	Plate-C (bulk)	human	in vitro (cell line)	NGN2 iPSC (WTC11), NGN2 ESC	88 compounds (various concentration)	contacts ≥ 500 k	552	n.a.	576	n.a.	3839458	experiment-04_plate-c_human_ngn2-ipsc-derived_drug-panel-2_24h_sample-0001 to 0192 experiment-05_plate-c_human_ngn2-esc-derived_drug-panel-3a_24h_sample-0001 to 0192 experiment-06_plate-c_human_ngn2-esc-derived_drug-panel-4_2h_sample-0001 to 0096 experiment-07_plate-c_human_ngn2-esc-derived_drug-panel-4_24h_sample-0001 to 0096
Plate-C (Astrocytes)	Astrocytes treated with a panel of 89 compounds	Plate-C (bulk)	human	in vitro (cell line)	Human primary astrocytes	89 compounds (various concentration)	contacts ≥ 500 k	732	n.a.	768	n.a.	4953811	experiment-08_plate-c_human_primary-astrocytes_drug-panel-2_24h_sample-0001 to 0192 experiment-09_plate-c_human_primary-astrocytes_drug-panel-3b_2h_sample-0001 to 0192 experiment-10_plate-c_human_primary-astrocytes_drug-panel-3b_24h_sample-0001 to 0192 experiment-11_plate-c_human_primary-astrocytes_drug-panel-4_2h_sample-0001 to 0096 experiment-12_plate-c_human_primary-astrocytes_drug-panel-4_24h…
Plate-C (HMC3)	HMC3 treated with a panel of 89 compounds	Plate-C (bulk)	human	in vitro (cell line)	HMC3	89 compounds (various concentration)	contacts ≥ 500 k	563	n.a.	576	n.a.	4401584	experiment-13_plate-c_human_hmc3_drug-panel-2_24h_sample-0001 to 0192 experiment-14_plate-c_human_hmc3_drug-panel-3c_2h_sample-0001 to 0192 experiment-15_plate-c_human_hmc3_drug-panel-3c_24h_sample-0001 to 0192
Plate-C (HMC3,THP-1,BV2,RAW264.7)	HMC3,THP-1,BV2,RAW264.7 cells treated with LPS or PolyIC for 24 hours	Plate-C (bulk)	human/mice	in vitro (cell line)	HMC3,THP-1,BV2,RAW264.7	2 compounds at 2 concentration in 4 cell lines	contacts ≥ 500 k	96	n.a.	24	n.a.	1962726	experiment-16a_plate-c_human_hmc3_drug-panel-5_24h_sample-0001 to 0024 experiment-16b_plate-c_human_thp1_drug-panel-5_24h_sample-0001 to 0024 experiment-16c_plate-c_human_bv2_drug-panel-5_24h_sample-0001 to 0024 experiment-16d_plate-c_human_raw_drug-panel-5_24h_sample-0001 to 0024
Easy Dip-C primary (brain)	4 daily injections of HDACi (TSA) in vivo	Easy Dip-C (single-cell)	mouse (C57BL/6J)	in vivo	whole brain	HDACi (TSA): 4 daily I.P. injections on P6–9; 2 mg/kg (fresh from powder); brain harvested 2 h after the last injection on P9	contacts ≥ 50 k	n.a.	968	6	1152	186593	easy_dip-c_mouse_whole-brain_hdaci-tsa_primary-experiment_treatment-vehicle_replicate-1_cell-0001 to 0192 easy_dip-c_mouse_whole-brain_hdaci-tsa_primary-experiment_treatment-vehicle_replicate-2_cell-0001 to 0192 easy_dip-c_mouse_whole-brain_hdaci-tsa_primary-experiment_treatment-vehicle_replicate-3_cell-0001 to 0192 easy_dip-c_mouse_whole-brain_hdaci-tsa_primary-experiment_treatment-hdaci_replica…
Easy Dip-C different dosing schemes (brain)	1–4 daily injections of HDACi (TSA) in vivo	Easy Dip-C (single-cell)	mouse (F1 hybrid between C57BL/6J mother and CAST/EiJ father)	in vivo	whole brain	HDACi (TSA): 1–4 daily I.P. injections on P6–9 (7 dosing schemes: ++++, -+++, --++, +++-, ++--, +---, ----; +: HDACi, -: vehicle); 2 mg/kg (fresh from powder); brain harvested 2 h after the last injection on P9	contacts ≥ 50 k	n.a.	2301	7	2688	200420	easy_dip-c_mouse_whole-brain_hdaci-tsa_different-dosing-schemes_++++_cell-0001 to 0384 easy_dip-c_mouse_whole-brain_hdaci-tsa_different-dosing-schemes_-+++_cell-0001 to 0384 easy_dip-c_mouse_whole-brain_hdaci-tsa_different-dosing-schemes_--++_cell-0001 to 0384 easy_dip-c_mouse_whole-brain_hdaci-tsa_different-dosing-schemes_+++-_cell-0001 to 0384 easy_dip-c_mouse_whole-brain_hdaci-tsa_different-do…
Easy Dip-C single-dose time course (brain)	time course of a single injection of HDACi (TSA) in vivo	Easy Dip-C (single-cell)	mouse (C57BL/6J)	in vivo	whole brain	HDACi (TSA): single I.P. injection on P9; 2 mg/kg (fresh from powder); brain harvested 1 h, 2 h, 4 h (P9), 24 h (P10) after	contacts ≥ 50 k	n.a.	2812	8	3072	228516	easy_dip-c_mouse_whole-brain_hdaci-tsa_single-dose-time-course-1-2-4-24h_time-01h_treatment-vehicle_cell-0001 to 0384 easy_dip-c_mouse_whole-brain_hdaci-tsa_single-dose-time-course-1-2-4-24h_time-02h_treatment-vehicle_cell-0001 to 0384 easy_dip-c_mouse_whole-brain_hdaci-tsa_single-dose-time-course-1-2-4-24h_time-04h_treatment-vehicle_cell-0001 to 0384 easy_dip-c_mouse_whole-brain_hdaci-tsa_single…
Easy Dip-C NGN2 Neurons with HDACi	NGN2 treated with TSA for 24 hours	Easy Dip-C (single-cell)	human	in vitro (cell line)	NGN2 ESC	100 nM TSA for 24 hours	contacts ≥ 50 k	n.a.	2209	6	2304	190483	easy_dip-c_human_ngn2_neuron_dmso_replicate1_cell-0001 to 0384 easy_dip-c_human_ngn2_neuron_dmso_replicate2_cell-0001 to 0384 easy_dip-c_human_ngn2_neuron_dmso_replicate3_cell-0001 to 0384 easy_dip-c_human_ngn2_neuron_tsa_replicate1_cell-0001 to 0384 easy_dip-c_human_ngn2_neuron_tsa_replicate2_cell-0001 to 0384 easy_dip-c_human_ngn2_neuron_tsa_replicate3_cell-0001 to 0384
Single-cell RNA primary (brain)	4 daily injections of HDACi (TSA) in vivo	RNA (single-cell)	mouse (C57BL/6J)	in vivo	whole brain	HDACi (TSA): 4 daily I.P. injections on P6–9; 2 mg/kg (fresh from powder); brain harvested 2 h after the last injection on P9	n.a.	4	n.a.	4	200893	n.a.	rna-single-cell_mouse_whole-brain_hdaci-tsa_primary-experiment_treatment-vehicle_sex-female rna-single-cell_mouse_whole-brain_hdaci-tsa_primary-experiment_treatment-vehicle_sex-male rna-single-cell_mouse_whole-brain_hdaci-tsa_primary-experiment_treatment-hdaci_sex-female rna-single-cell_mouse_whole-brain_hdaci-tsa_primary-experiment_treatment-hdaci_sex-male
