## Supplementary Table 4 for "Whole-genome 3D architectural screen reveals modulators of brain DNA structure"

### Sheet: Sheet1
Drug Name	Other Name(s)	Primary Category	Description
(R)-PFI-2		HMT inhibitor	SETD7 inhibitor
2-hexyl-4-Pentynoic-Acid	HPA	HDAC inhibitor	HDAC inhibitor
25C-NBOH		Neurotransmitter receptor modulator	Serotonin receptor agonist
25I-NBOH		Neurotransmitter receptor modulator	Serotonin receptor agonist
3-Deazaneplanocin-A	DZNep	HMT inhibitor	EZH2 inhibitor
4-aminopyridine		Ion channel modulator	Potassium channel inhibitor
4-bromo-Resveratrol		HDAC inhibitor	SIRT1/3 inhibitor
4-iodo-SAHA		HDAC inhibitor	HDAC inhibitor
4-Phenylbutyrate	4-PBA	HDAC inhibitor	Chemical chaperone, HDAC inhibitor
5-Nitroso-8-quinolinol		HDAC inhibitor	HDAC inhibitor
6-APB		Neurotransmitter receptor modulator	Monoamine releaser, Monoamine transporter inhibitor, Serotonin receptor agonist
A-196		HMT inhibitor	SUV420H1/2 inhibitor
A-366		HMT inhibitor	G9a inhibitor
Acetylcholine		Neurotransmitter receptor modulator	Neurotransmitter
AGK2		HDAC inhibitor	SIRT2 inhibitor
AK-7		HDAC inhibitor	SIRT2 inhibitor
alpha-Hydroxyglutaric-Acid	2-HG	HDM inhibitor	HDM inhibitor, TET inhibitor
Alpha-Hydroxyglutaric-Acid	Octyl-2-HG	HDM inhibitor	HDM inhibitor, TET inhibitor
Alpha-Synuclein		Pathological protein aggregate	Pathological protein aggregate
AMI-1		HMT inhibitor	PRMT inhibitor
Amyloid-beta	Abeta	Pathological protein aggregate	Pathological protein aggregate
Anacardic-Acid		HAT inhibitor	HAT inhibitor
Apicidin		HDAC inhibitor	HDAC inhibitor
Azacitidine	5-AzaC	DNMT inhibitor	DNMT inhibitor, DNA synthesis inhibitor
AZD-5153		BET inhibitor	BET inhibitor
BAZ2-ICR		Other epigenetic modulator	BAZ2A/B inhibitor
BG45		HDAC inhibitor	Class I HDAC inhibitor
BI-2536		BET inhibitor	PLK1 inhibitor, BRD4 inhibitor
BI-9564		Other epigenetic modulator	BRD7/9 inhibitor
BIX01294		HMT inhibitor	G9a inhibitor
BML-210		HDAC inhibitor	HDAC inhibitor
BML-278		Other epigenetic modulator	SIRT1 activator
Bromosporine		BET inhibitor	BET inhibitor
Bufexamac		HDAC inhibitor	NSAID, Class IIb HDAC inhibitor
Butyrolactone 3		HAT inhibitor	GCN5 inhibitor
BVT-948		Other	PTP inhibitor, P450 inhibitor, SETD8 inhibitor
C-176		Immunomodulator	STING inhibitor
C-7280948		HMT inhibitor	PRMT1 inhibitor
C646		HAT inhibitor	p300 inhibitor
Cambinol		HDAC inhibitor	SIRT1/2 inhibitor
CAY10398		HDAC inhibitor	HDAC inhibitor
CAY10591		Other epigenetic modulator	SIRT1 activator
CAY10603		HDAC inhibitor	HDAC6 inhibitor
CAY10669		HAT inhibitor	PCAF inhibitor
CAY10683		HDAC inhibitor	HDAC2 inhibitor
CAY10722		HDAC inhibitor	SIRT3 inhibitor
CBHA		HDAC inhibitor	HDAC inhibitor
CeMMEC1		BET inhibitor	BET inhibitor
CeMMEC13		Other epigenetic modulator	TAF1 inhibitor
Cetrizine		Immunomodulator	Antihistamine
Chidamide		HDAC inhibitor	HDAC inhibitor
Cl-994	Tacedinaline	HDAC inhibitor	Class I HDAC inhibitor
Cl-Amidine		Other epigenetic modulator	PAD inhibitor
CP94253		Neurotransmitter receptor modulator	Serotonin receptor antagonist
CPI-203		BET inhibitor	BET inhibitor
CPTH2		HAT inhibitor	GCN5 inhibitor
CPTH6		HAT inhibitor	PCAF inhibitor, GCN5 inhibitor
CSF-1		Immunomodulator	Cytokine
CUDC-101		HDAC inhibitor	HDAC inhibitor, EGFR inhibitor
Cyproheptadine		Immunomodulator	Antihistamine, Serotonin receptor inhibitor, SET7/9 inhibitor
D-AP5		Neurotransmitter receptor modulator	NMDA receptor inhibitor
Daminozide		HDM inhibitor	KDM2/7 inhibitor
Decitabine		DNMT inhibitor	DNMT inhibitor, DNA synthesis inhibitor
Delphinidin		Other	Natural product
diABZI		Immunomodulator	STING activator
Diphenhydramine		Immunomodulator	Antihistamine
DMH-1		Morphogen signaling modulator	BMP inhibitor
DMSO		Control	Vehicle
DOI		Neurotransmitter receptor modulator	Serotonin receptor agonist
Dopamine		Neurotransmitter receptor modulator	Neurotransmitter
EED226		HMT inhibitor	PRC2 inhibitor
Ellagic-Acid		Other	Natural product
Epinephrine		Neurotransmitter receptor modulator	Neurotransmitter
EPZ004777		HMT inhibitor	DOT1L inhibitor
EPZ005687		HMT inhibitor	EZH2 inhibitor
EPZ015666		HMT inhibitor	PRMT5 inhibitor
EPZ020411		HMT inhibitor	PRMT6 inhibitor
EPZ5676		HMT inhibitor	DOT1L inhibitor
EPZ6438		HMT inhibitor	EZH2 inhibitor
EX-527		HDAC inhibitor	SIRT1 inhibitor
Exendin-3-amide		Other	GLP1 receptor antagonist
F-Amidine		Other epigenetic modulator	PAD inhibitor
GABA		Neurotransmitter receptor modulator	GABA receptor activator
Garcinol		HAT inhibitor	AChE inhibitor, HAT inhibitor
Gemcitabine		Other	DNA synthesis inhibitor
Glutamate		Neurotransmitter receptor modulator	Neurotransmitter
GSK-J1		HDM inhibitor	KDM6A/B inhibitor
GSK-J4		HDM inhibitor	KDM6A/B inhibitor
GSK-LSD1		HDM inhibitor	LSD1 inhibitor
GSK126		HMT inhibitor	EZH2 inhibitor
GSK2801		Other epigenetic modulator	BAZ2A/B inhibitor
GSK2879552		HDM inhibitor	LSD1 inhibitor
GSK343		HMT inhibitor	EZH2 inhibitor
GSK484		Other epigenetic modulator	PAD inhibitor
GSK591		HMT inhibitor	PRMT5 inhibitor
H-151		Immunomodulator	STING inhibitor
H89		Kinase inhibitor	PKA inhibitor
HDAC3 Inhibitor (CAS 2044701-99-5)		HDAC inhibitor	HDAC3 inhibitor
HDAC6 Inhibitor (CAS 1259296-46-2)		HDAC inhibitor	HDAC6 inhibitor
Hedgehog Agonist 1 (CAS 946002-48-8)		Morphogen signaling modulator	Hedgehog activator
Histamine		Neurotransmitter receptor modulator	Neurotransmitter
HNHA		HDAC inhibitor	HDAC inhibitor
HPOB		HDAC inhibitor	HDAC6 inhibitor
I-BET151		BET inhibitor	BET inhibitor
I-BET762		BET inhibitor	BET inhibitor
I-CBP112		HAT inhibitor	p300/CBP inhibitor
IFN-gamma		Immunomodulator	Cytokine
IL12		Immunomodulator	Cytokine
IL3		Immunomodulator	Cytokine
IL4		Immunomodulator	Cytokine
IL6		Immunomodulator	Cytokine
IMT1B		Other	POLRMT inhibitor
IOX1		HDM inhibitor	HDM inhibitor
ITF-2357	Givinostat	HDAC inhibitor	HDAC inhibitor
Ivabradine		Ion channel modulator	HCN channel inhibitor
IWR-1		Morphogen signaling modulator	WNT inhibitor
JIB-04		HDM inhibitor	Jumonji inhibitor
JK184		Morphogen signaling modulator	Hedgehog inhibitor
JNJ-26481585	Quisinostat	HDAC inhibitor	HDAC inhibitor
JQ1		BET inhibitor	BET inhibitor
KCl		Ion channel modulator	Depolarizing agent
KT-5720		Kinase inhibitor	PKA inhibitor
Kynurenic-Acid		Neurotransmitter receptor modulator	NMDA receptor inhibitor
L002		HAT inhibitor	p300 inhibitor
Laduviglusib	CHIR-99021	Kinase inhibitor	GSK3 inhibitor
Lanicemine		Neurotransmitter receptor modulator	NMDA receptor inhibitor
LAQ824		HDAC inhibitor	HDAC inhibitor
LDN193189		Morphogen signaling modulator	BMP inhibitor
LMK-235		HDAC inhibitor	HDAC4/5 inhibitor
Loratadine		Immunomodulator	Antihistamine
LPS	Endotoxin	Immunomodulator	Immune system activator
Lutidinic-Acid	2,4-Pyridinedicarboxylic-Acid	HDM inhibitor	HDM inhibitor
LY2090314		Kinase inhibitor	GSK3 inhibitor
LY294002		Kinase inhibitor	PI3K inhibitor
MC-1568		HDAC inhibitor	Class IIa HDAC inhibitor
Melatonin		Other	Hormone
MK-0752		Other	Gamma-secretase inhibitor
ML-324		HDM inhibitor	JMJD2 inhibitor
MM-102		HMT inhibitor	MLL1-WDR5 interaction inhibitor
Mocetinostat	MGCD0103	HDAC inhibitor	HDAC inhibitor
MS-275	Entinostat	HDAC inhibitor	Class I HDAC inhibitor
MS023		HMT inhibitor	PRMT inhibitor
MS049		HMT inhibitor	PRMT4/6 inhibitor
N-Oxalylglycine		HDM inhibitor	HDM inhibitor
NBOH-2C-2N		Neurotransmitter receptor modulator	Serotonin receptor agonist
NBQX		Neurotransmitter receptor modulator	AMPA receptor inhibitor
NCH-51	PTACH	HDAC inhibitor	HDAC inhibitor
NE100		Other	Sigma-1 receptor inhibitor
NI-57		Other epigenetic modulator	BRPF inhibitor
NLX-101		Neurotransmitter receptor modulator	Serotonin receptor agonist
Norepinephrine	NE	Neurotransmitter receptor modulator	Neurotransmitter
OG-L002		HDM inhibitor	LSD1 inhibitor
OICR-9429		Other epigenetic modulator	WDR5 inhibitor
OTX015		BET inhibitor	BET inhibitor
Panobinostat		HDAC inhibitor	HDAC inhibitor
PAOA		HDAC inhibitor	HDAC inhibitor
PBIT		HDM inhibitor	JARID1 inhibitor
PCI-24781	Abexinostat	HDAC inhibitor	HDAC inhibitor
PCI-34051		HDAC inhibitor	HDAC8 inhibitor
PFI-1		BET inhibitor	BET inhibitor
PFI-3		BET inhibitor	SMARCA2/4 inhibitor
PFI-4		BET inhibitor	BRPF inhibitor
picrotoxin		Neurotransmitter receptor modulator	GABA receptor inhibitor
Pimelic Diphenylamide 106		HDAC inhibitor	Class I HDAC inhibitor
Plumbagin		Other	Natural product
Poly-IC		Immunomodulator	Immune system activator
PPADS		Neurotransmitter receptor modulator	P2 purinergic receptor inhibitor
PQR-620		Kinase inhibitor	mTOR inhibitor
PRT4165		Other epigenetic modulator	PRC1 inhibitor
Pyroxamide		HDAC inhibitor	HDAC1 inhibitor
Rapamycin		Kinase inhibitor	mTOR inhibitor
Resminostat		HDAC inhibitor	HDAC inhibitor
RG108		DNMT inhibitor	DNMT inhibitor
RGFP109	RG2833	HDAC inhibitor	HDAC inhibitor
RGFP966		HDAC inhibitor	HDAC3 inhibitor
RN-1		HDM inhibitor	LSD1 inhibitor
RSC-133		DNMT inhibitor	DNMT1 inhibitor, HDAC inhibitor (potentially)
RVX-208	Apabetalone	BET inhibitor	BET inhibitor
SAHA	Vorinostat	HDAC inhibitor	HDAC inhibitor
Salermide		HDAC inhibitor	SIRT1/2 inhibitor
SB203580		Kinase inhibitor	MAPK inhibitor
SB216763		Kinase inhibitor	GSK3 inhibitor
SB242084		Neurotransmitter receptor modulator	Serotonin receptor antagonist
SB939	Pracinostat	HDAC inhibitor	HDAC inhibitor
SCF		Immunomodulator	Cytokine
Scriptaid		HDAC inhibitor	HDAC inhibitor
Serotonin	5HT	Neurotransmitter receptor modulator	Neurotransmitter
SGC-CBP30		HAT inhibitor	p300/CBP inhibitor
SGC0946		HMT inhibitor	DOT1L inhibitor
SGI-1027		DNMT inhibitor	DNMT inhibitor
Sirtinol		HDAC inhibitor	SIRT1/2 inhibitor
SN-011		Immunomodulator	STING inhibitor
SP-2509		HDM inhibitor	LSD1 inhibitor
Splitomicin		HDAC inhibitor	SIRT inhibitor
Sulforaphane		Other	Natural product
Tasquinimod		HDAC inhibitor	S100A9 inhibitor, HDAC inhibitor
Tau-Fibrils	pTau	Pathological protein aggregate	Pathological protein aggregate
TC-E-5003		HMT inhibitor	PRMT1 inhibitor
Tenovin-1		HDAC inhibitor	SIRT1/2 inhibitor, p53 activator
Tenovin-6		HDAC inhibitor	SIRT1/2 inhibitor, p53 activator
TGF-beta-1		Immunomodulator	Cytokine
Tioguanine	6-TG	Other	DNA synthesis inhibitor, RAC1 inhibitor
TMP-195		HDAC inhibitor	Class IIa HDAC inhibitor
TNF-alpha		Immunomodulator	Cytokine
Todralazine		Neurotransmitter receptor modulator	B2 adrenergic receptor inhibitor
Torin-1		Kinase inhibitor	mTOR inhibitor
Tranylcypromine		HDM inhibitor	MAO inhibitor, LSD1 inhibitor
Triacetyl-5-azacytidine	TAC	DNMT inhibitor	DNMT inhibitor, DNA synthesis inhibitor
Trichostatin-A		HDAC inhibitor	HDAC inhibitor
TTX		Ion channel modulator	Sodium channel blocker
Tubastatin		HDAC inhibitor	HDAC6 inhibitor
Tucidinostat		HDAC inhibitor	HDAC inhibitor
Tunicamycin		Other	GPT inhibitor
UF010		HDAC inhibitor	Class I HDAC inhibitor
UMB-32		BET inhibitor	BRD4 inhibitor, TAF1 inhibitor
UNC0224		HMT inhibitor	G9a inhibitor
UNC0379		HMT inhibitor	SETD8 inhibitor
UNC0631		HMT inhibitor	G9a inhibitor
UNC0638		HMT inhibitor	G9a inhibitor
UNC0642		HMT inhibitor	G9a inhibitor
UNC0646		HMT inhibitor	G9a inhibitor
UNC1215		Other epigenetic modulator	L3MBTL3 inhibitor
UNC1999		HMT inhibitor	EZH inhibitor
UNC669		Other epigenetic modulator	L3MBTL1/L3MBTL3 inhibitor
Valerenic-Acid		Neurotransmitter receptor modulator	GABA receptor modulator, Serotonin receptor agonist
Valproic-Acid	VPA; Valproate	HDAC inhibitor	Sodium channel blocker, GABA increase, HDAC inhibitor
Vismodegib		Morphogen signaling modulator	Hedgehog inhibitor
Volinanserin		Neurotransmitter receptor modulator	Serotonin receptor antagonist
Water		Control	Vehicle
Wortmannin		Kinase inhibitor	PI3K inhibitor
ZD7288		Ion channel modulator	HCN channel inhibitor
Zebularine		DNMT inhibitor	DNMT inhibitor
